# A new automated pipeline for Whole Genome Shotgun sequencing analysis and hazard characterization of microbial pesticides

**DOI:** 10.64898/2026.07.24.739986

**Authors:** Joao Pedro Saraiva, Valérian Lupo, Francisco Cerqueira, Stavroula Makri, Sotirios Vasileiadis, Belén Guijarro, Alexandre Bartholomäus, Costas C. Papagiannitsis, Marie Harmel, Stephan Declerck, Luc Cornet, Antonis Chatzinotas, Dimitrios G. Karpouzas, Brader Günter

**Author notes:** **Funding** This work was funded by the European Union’s Horizon Europe Research and Innovation programme in the frame of the project RATION (Risk Assessment Innovation of Low Risk Pesticides) under Grant Agreement No. 101084163. **Author contributions** JS, SV, AC, BG and DGK developed the concept and supervision of the study. JS, SV, SM, FC, VL developed the pipeline. The frontend web application was conceptually defined by JS, AB and FC and developed by Agrostis (agrostis.gr). JS, SV, VL, MH, BG and SM tested the pipeline. SV, SM, BG and KP developed the risk classification system. JS wrote the manuscript. All authors provided critical revision of the manuscript. All authors read and approved the manuscript. **Ethical statement** Not applicable.

## Abstract

Microbial pesticides are increasingly important for sustainable crop protection, yet hazard analysis and risk assessment remain challenging and require specific characterization of properties relevant to both safety and biological activity. Whole-genome sequencing (WGS) can support the identification of microorganisms at high resolution and characterize potential hazards associated with infectivity, pathogenicity, antimicrobial resistance, and toxic metabolite production. However, the routine use of WGS in this context requires accessible, reproducible, and interpretable workflows. Here, we present a publicly available web-based workflow for WGS-supported hazard analysis of microbial biocontrol agents. The workflow accepts assembled genomes as well as short-read, long-read and hybrid sequencing data, and performs genome quality assessment, taxonomic assignment, genome annotation, AMR detection, mobile-element screening, pathogenicity prediction and secondary-metabolite analysis, and compiles the results into an HTML report. For bacterial agents, we implement a transparent rule-based risk-classification module integrating taxonomic identity, PathogenFinder2 predictions, CARD/RGI resistance evidence, WHO priority taxa, and medically important antimicrobial categories. Secondary-metabolite assessment combines antiSMASH with local BLAST searches and EFSA-aligned identity/coverage thresholds to support product-level interpretation of biosynthetic gene clusters. Comparison with the currently used MOpS workflow developed by EFSA demonstrates the added benefits of the proposed workflow for a guided hazard analysis of microbial pesticides. The workflow is intended as a community-accessible pre-assessment tool that complements regulatory platforms by improving transparency, reproducibility, and early identification of potential hazards in microbial biocontrol candidates, envisioned to make WGS an integral part of the risk assessment of microbial pesticides.

**Key points:**

- The RATION-GUI provides a public, reproducible workflow for whole-genome sequencing– supported hazard characterization of bacterial and fungal microbial pesticides.
- The workflow integrates genome quality, taxonomy, annotation, antimicrobial resistance, pathogenicity-related evidence, mobile elements, and secondary-metabolite potential.
- Domain-specific outputs are translated into structured hazard indicators, evidence summaries, and recommended follow-up actions without replacing expert regulatory judgment.
- Case studies demonstrate how the workflow improves transparency, traceability, and interpretation of genomic evidence for microbial pesticide risk assessment.
