## Supplementary File S1 for "A new automated pipeline for Whole Genome Shotgun sequencing analysis and hazard characterization of microbial pesticides"

### Sheet: Sheet1
WHO_microorganism	gtdbtk_syn	who_class	Card_class	who_antibiotic	card_antibiotic
Klebsiella pneumoniae	d__Bacteria; p__Pseudomonadota; c__Gammaproteobacteria; o__Enterobacterales; f__Enterobacteriaceae; g__Klebsiella; s__Klebsiella pneumoniae	carbapenem	carbapenem
Escherichia coli	d__Bacteria; p__Pseudomonadota; c__Gammaproteobacteria; o__Enterobacterales; f__Enterobacteriaceae; g__Escherichia; s__Escherichia coli	Third-generation cephalosporin	cephalosporin
Mycobacterium tuberculosis	d__Bacteria; p__Actinomycetota; c__Actinomycetes; o__Mycobacteriales; f__Mycobacteriaceae; g__Mycobacterium; s__Mycobacterium tuberculosis			rifampicin	rifampin
Escherichia coli	d__Bacteria; p__Pseudomonadota; c__Gammaproteobacteria; o__Enterobacterales; f__Enterobacteriaceae; g__Escherichia; s__Escherichia coli	carbapenem	carbapenem
Klebsiella pneumoniae	d__Bacteria; p__Pseudomonadota; c__Gammaproteobacteria; o__Enterobacterales; f__Enterobacteriaceae; g__Klebsiella; s__Klebsiella pneumoniae	third generation cephalosporin	cephalosporin
Salmonella Typhi	d__Bacteria; p__Pseudomonadota; c__Gammaproteobacteria; o__Enterobacterales; f__Enterobacteriaceae; g__Salmonella; s__Salmonella enterica	fluoroquinolone	fluoroquinolone antibiotic
Shigella species	d__Bacteria; p__Pseudomonadota; c__Gammaproteobacteria; o__Enterobacterales; f__Enterobacteriaceae; g__Escherichia;	fluoroquinolone	fluoroquinolone antibiotic
Enterococcus faecium	d__Bacteria; p__Bacillota; c__Bacilli; o__Lactobacillales; f__Enterococcaceae; g__Enterococcus_B; s__Enterococcus_B faecium			vancomycin	vancomycin
Pseudomonas aeruginosa	d__Bacteria; p__Pseudomonadota; c__Gammaproteobacteria; o__Pseudomonadales; f__Pseudomonadaceae; g__Pseudomonas; s__Pseudomonas aeruginosa	carbapenem	carbapenem
Non-typhoidal Salmonella	d__Bacteria; p__Pseudomonadota; c__Gammaproteobacteria; o__Enterobacterales; f__Enterobacteriaceae; g__Salmonella; s__Salmonella enterica	fluoroquinolone	fluoroquinolone antibiotic
Enterobacter species	d__Bacteria;p__Pseudomonadota;c__Gammaproteobacteria;o__Enterobacterales;f__Enterobacteriaceae;g__Enterobacter;	carbapenem	carbapenem
Neisseria gonorrhoeae	d__Bacteria; p__Pseudomonadota; c__Gammaproteobacteria; o__Burkholderiales; f__Neisseriaceae; g__Neisseria; s__Neisseria gonorrhoeae	fluoroquinolone	fluoroquinolone antibiotic
Staphylococcus aureus	d__Bacteria; p__Bacillota; c__Bacilli; o__Staphylococcales; f__Staphylococcaceae; g__Staphylococcus; s__Staphylococcus aureus			meticillin	methicillin
Enterobacter species	d__Bacteria;p__Pseudomonadota;c__Gammaproteobacteria;o__Enterobacterales;f__Enterobacteriaceae;g__Enterobacter;	third generation cephalosporin	cephalosporin
Citrobacter species	d__Bacteria;p__Pseudomonadota;c__Gammaproteobacteria;o__Enterobacterales;f__Enterobacteriaceae;g__Citrobacter_A; d__Bacteria;p__Pseudomonadota;c__Gammaproteobacteria;o__Enterobacterales;f__Enterobacteriaceae;g__Citrobacter; d__Bacteria; p__Pseudomonadota; c__Gammaproteobacteria; o__Enterobacterales; f__Enterobacteriaceae; g__Citrobacter_B;d__Bacteria; p__Pseudomonadota; c__Gammaproteobacteria; o_…	third generation cephalosporin	cephalosporin
Proteus species	d__Bacteria; p__Pseudomonadota; c__Gammaproteobacteria; o__Enterobacterales; f__Enterobacteriaceae; g__Proteus;	third generation cephalosporin	cephalosporin
Serratia species	d__Bacteria; p__Pseudomonadota; c__Gammaproteobacteria; o__Enterobacterales; f__Enterobacteriaceae; g__Serratia;	third generation cephalosporin	cephalosporin
Neisseria gonorrhoeae	d__Bacteria; p__Pseudomonadota; c__Gammaproteobacteria; o__Burkholderiales; f__Neisseriaceae; g__Neisseria; s__Neisseria gonorrhoeae	third generation cephalosporin	cephalosporin
Group A Streptococci	d__Bacteria; p__Bacillota; c__Bacilli; o__Lactobacillales; f__Streptococcaceae; g__Streptococcus; s__Streptococcus pyogenes	macrolide	macrolide antibiotic
Streptococcus pneumoniae	d__Bacteria; p__Bacillota; c__Bacilli; o__Lactobacillales; f__Streptococcaceae; g__Streptococcus; s__Streptococcus pneumoniae	macrolide	macrolide antibiotic
Haemophilus influenzae	d__Bacteria; p__Pseudomonadota; c__Gammaproteobacteria; o__Enterobacterales; f__Pasteurellaceae; g__Haemophilus; s__Haemophilus influenzae			ampicillin	ampicillin
Morganella species	d__Bacteria; p__Pseudomonadota; c__Gammaproteobacteria; o__Enterobacterales; f__Enterobacteriaceae; g__Morganella;	third generation cephalosporin	cephalosporin
Group B Streptococci	d__Bacteria; p__Bacillota; c__Bacilli; o__Lactobacillales; f__Streptococcaceae; g__Streptococcus; s__Streptococcus agalactiae	penicillin	penicillin beta-lactam
