## Supplementary File S2 for "A new automated pipeline for Whole Genome Shotgun sequencing analysis and hazard characterization of microbial pesticides"

### Sheet: Sheet1
Query Name	Match Status in CARD	CARD Name / Context or alternative	Antibiotic_Class	MIA_Categorization	MIA_use
amikacin	match	amikacin	Aminoglycosides	CIA	animal_human
amoxicillin	match	amoxicillin	Penicillins(aminopenicillins)	HIA	animal_human
Amoxicillin-clavulanic acid	match	Amoxicillin-clavulanic acid	Penicillins (aminopenicillins with β- lactamase inhibitors)	HIA	animal_human
ampicillin	match	ampicillin	Penicillins (aminopenicillins with β- lactamase inhibitors)	HIA	animal_human
ampicillin-sulbactam	match	ampicillin-sulbactam	Penicillins (aminopenicillins with β- lactamase inhibitors)	HIA	animal_human
apramycin	match	apramycin	Aminoglycosides	CIA	animal_human
arbekacin	match	arbekacin	Aminoglycosides	CIA	animal_human
astromicin	match	astromicin	Aminoglycosides	CIA	animal_human
azidocillin	match	azidocillin	Penicillins(aminopenicillins)	HIA	animal_human
azithromycin	match	azithromycin	Macrolides(14, 15, 16-membered ring)	CIA	animal_human
azlocillin	match	azlocillin	Anti-pseudomonal penicillins (carboxypenicillins and ureidopenicillins)	Human_only	Human_only
aztreonam	match	aztreonam	Monobactams	Human_only	Human_only
bacitracin	match	bacitracin	Cyclic Polypeptides	IA	animal_human
bedaquiline	match	bedaquiline	Drugs used solely to treat tuberculosis or other mycobacterial diseases	Human_only	Human_only
biapenem	match	biapenem	Carbapenems with or without inhibitors	Human_only	Human_only
brodimoprim	match	brodimoprim	Sulfonamides, dihydrofolate reductase inhibitors and combinations	HIA	animal_human
capreomycin	match	capreomycin	Drugs used solely to treat tuberculosis or other mycobacterial diseases	Human_only	Human_only
carbenicillin	match	carbenicillin	Anti-pseudomonal penicillins (carboxypenicillins and ureidopenicillins)	Human_only	Human_only
carumonam	match	carumonam	Monobactams	Human_only	Human_only
cefacetrile	match	cefacetrile	Cephalosporins (1 st and 2 nd generation) and cephamycins	HIA	animal_human
cefaclor	match	cefaclor	Cephalosporins (1 st and 2 nd generation) and cephamycins	HIA	animal_human
cefadroxil	match	cefadroxil	Cephalosporins (1 st and 2 nd generation) and cephamycins	HIA	animal_human
cefalexin	match	cefalexin	Cephalosporins (1 st and 2 nd generation) and cephamycins	HIA	animal_human
cefalotin	match	cefalotin	Cephalosporins (1 st and 2 nd generation) and cephamycins	HIA	animal_human
cefamandole	match	cefamandole	Cephalosporins (1 st and 2 nd generation) and cephamycins	HIA	animal_human
cefatrizine	match	cefatrizine	Cephalosporins (1 st and 2 nd generation) and cephamycins	HIA	animal_human
cefazedone	match	cefazedone	Cephalosporins (1 st and 2 nd generation) and cephamycins	HIA	animal_human
cefazolin	match	cefazolin	Cephalosporins (1 st and 2 nd generation) and cephamycins	HIA	animal_human
cefbuperazone	match	cefbuperazone	Cephalosporins (1 st and 2 nd generation) and cephamycins	HIA	animal_human
cefcapene	match	cefcapene	Cephalosporins (3 rd , 4 th generation)	HPCIA	animal_human
cefdinir	match	cefdinir	Cephalosporins (3 rd , 4 th generation)	HPCIA	animal_human
cefditoren	match	cefditoren	Cephalosporins (3 rd , 4 th generation)	HPCIA	animal_human
cefepime	match	cefepime	Cephalosporins (3 rd , 4 th generation)	HPCIA	animal_human
cefetamet	match	cefetamet	Cephalosporins (3 rd , 4 th generation)	HPCIA	animal_human
cefiderocol	match	cefiderocol	Siderophore cephalosporins	Human_only	Human_only
cefixime	match	cefixime	Cephalosporins (3 rd , 4 th generation)	HPCIA	animal_human
cefmenoxime	match	cefmenoxime	Cephalosporins (3 rd , 4 th generation)	HPCIA	animal_human
cefmetazole	match	cefmetazole	Cephalosporins (1 st and 2 nd generation) and cephamycins	HIA	animal_human
cefminox	match	cefminox	Cephalosporins (1 st and 2 nd generation) and cephamycins	HIA	animal_human
cefodizime	match	cefodizime	Cephalosporins (3 rd , 4 th generation)	HPCIA	animal_human
cefonicid	match	cefonicid	Cephalosporins (1 st and 2 nd generation) and cephamycins	HIA	animal_human
cefoperazone	match	cefoperazone	3rd-, 4th- and 5th- generation cephalosporins with β-lactamase inhibitors	Human_only	Human_only
ceforanide	match	ceforanide	Cephalosporins (1 st and 2 nd generation) and cephamycins	HIA	animal_human
cefotaxime	match	cefotaxime	Cephalosporins (3 rd , 4 th generation)	HPCIA	animal_human
cefotetan	match	cefotetan	Cephalosporins (1 st and 2 nd generation) and cephamycins	HIA	animal_human
cefotiam	match	cefotiam	Cephalosporins (1 st and 2 nd generation) and cephamycins	HIA	animal_human
cefovecin	match	cefovecin	Cephalosporins (3 rd , 4 th generation)	HPCIA	animal_human
cefoxitin	match	cefoxitin	Cephalosporins (1 st and 2 nd generation) and cephamycins	HIA	animal_human
cefozopran	match	cefozopran	Cephalosporins (3 rd , 4 th generation)	HPCIA	animal_human
cefpiramide	match	cefpiramide	Cephalosporins (3 rd , 4 th generation)	HPCIA	animal_human
cefpirome	match	cefpirome	Cephalosporins (3 rd , 4 th generation)	HPCIA	animal_human
cefpodoxime	match	cefpodoxime	Cephalosporins (3 rd , 4 th generation)	HPCIA	animal_human
cefprozil	match	cefprozil	Cephalosporins (1 st and 2 nd generation) and cephamycins	HIA	animal_human
cefquinome	match	cefquinome	Cephalosporins (3 rd , 4 th generation)	HPCIA	animal_human
cefradine	match	cefradine	Cephalosporins (1 st and 2 nd generation) and cephamycins	HIA	animal_human
cefroxadine	match	cefroxadine	Cephalosporins (1 st and 2 nd generation) and cephamycins	HIA	animal_human
cefsulodin	match	cefsulodin	Cephalosporins (3 rd , 4 th generation)	HPCIA	animal_human
ceftaroline	match	ceftaroline	5th-generation cephalosporins	Human_only	Human_only
ceftazidime	match	ceftazidime	Cephalosporins (3 rd , 4 th generation)	HPCIA	animal_human
ceftazidime-avibactam	match	ceftazidime-avibactam	3rd-, 4th- and 5th- generation cephalosporins with β-lactamase inhibitors	Human_only	Human_only
ceftezole	match	ceftezole	Cephalosporins (1 st and 2 nd generation) and cephamycins	HIA	animal_human
ceftibuten	match	ceftibuten	Cephalosporins (3 rd , 4 th generation)	HPCIA	animal_human
ceftiofur	match	ceftiofur	Cephalosporins (3 rd , 4 th generation)	HPCIA	animal_human
ceftizoxime	match	ceftizoxime	Cephalosporins (3 rd , 4 th generation)	HPCIA	animal_human
ceftobiprole	match	ceftobiprole	5th-generation cephalosporins	Human_only	Human_only
ceftolozane	match	ceftolozane	Cephalosporins (3 rd , 4 th generation)	HPCIA	animal_human
ceftolozane-tazobactam	match	ceftolozane-tazobactam	3rd-, 4th- and 5th- generation cephalosporins with β-lactamase inhibitors	Human_only	Human_only
ceftriaxone	match	ceftriaxone	Cephalosporins (3 rd , 4 th generation)	HPCIA	animal_human
cefuroxime	match	cefuroxime	Cephalosporins (1 st and 2 nd generation) and cephamycins	HIA	animal_human
cefaloridine	match	cefaloridine	Cephalosporins (1 st and 2 nd generation) and cephamycins	HIA	animal_human
cefapirin	match	cefapirin	Cephalosporins (1 st and 2 nd generation) and cephamycins	HIA	animal_human
cethromycin	match	cethromycin	Macrolides(14, 15, 16-membered ring)	CIA	animal_human
chloramphenicol	match	chloramphenicol	Amphenicols	HIA	animal_human
chlortetracycline	match	chlortetracycline	Tetracyclines	HIA	animal_human
cinoxacin	match	cinoxacin	Quinolones	HPCIA	animal_human
ciprofloxacin	match	ciprofloxacin	Quinolones	HPCIA	animal_human
clarithromycin	match	clarithromycin	Macrolides(14, 15, 16-membered ring)	CIA	animal_human
clindamycin	match	clindamycin	Lincosamides	HIA	animal_human
clofazimine	match	clofazimine	Riminofenazines	Human_only	Human_only
clometocillin	match	clometocillin	Penicillins (narrow spectrum)	HIA	animal_human
cloxacillin	match	cloxacillin	Penicillins(anti- staphylococcal)	HIA	animal_human
colistin a	match	colistin a	Polymyxins	HPCIA	animal_human
cycloserine	match	cycloserine	Drugs used solely to treat tuberculosis or other mycobacterial diseases	Human_only	Human_only
dalbavancin	match	dalbavancin	Glycopeptides and lipoglycopeptides	Human_only	Human_only
dapsone	match	dapsone	Sulfones	Human_only	Human_only
daptomycin	match	daptomycin	Lipopeptides	Human_only	Human_only
delafloxacin	match	delafloxacin	Quinolones	HPCIA	animal_human
delamanid	match	delamanid	Drugs used solely to treat tuberculosis or other mycobacterial diseases	Human_only	Human_only
demeclocycline	match	demeclocycline	Tetracyclines	HIA	animal_human
dibekacin	match	dibekacin	Aminoglycosides	CIA	animal_human
dicloxacillin	match	dicloxacillin	Penicillins(anti- staphylococcal)	HIA	animal_human
dirithromycin	match	dirithromycin	Macrolides(14, 15, 16-membered ring)	CIA	animal_human
doripenem	match	doripenem	Carbapenems with or without inhibitors	Human_only	Human_only
doxycycline	match	doxycycline	Tetracyclines	HIA	animal_human
enoxacin	match	enoxacin	Quinolones	HPCIA	animal_human
enramycin	match	enramycin	Cyclic polypeptides	IA	animal_human
enrofloxacin	match	enrofloxacin	Quinolones	HPCIA	animal_human
epicillin	match	epicillin	Quinolones	HPCIA	animal_human
eravacycline	match	eravacycline	Macrolides(14, 15, 16-membered ring)	CIA	animal_human
ertapenem	match	ertapenem	Carbapenems with or without inhibitors	Human_only	Human_only
erythromycin	match	erythromycin	Macrolides(14, 15, 16-membered ring)	CIA	animal_human
ethambutol	match	ethambutol	Drugs used solely to treat tuberculosis or other mycobacterial diseases	Human_only	Human_only
ethionamide	match	ethionamide	Drugs used solely to treat tuberculosis or other mycobacterial diseases	Human_only	Human_only
faropenem	match	faropenem	Carbapenems with or without inhibitors	Human_only	Human_only
fidaxomicin	match	fidaxomicin	18-Membered-ring macrolides	Human_only	Human_only
fleroxacin	match	fleroxacin	Quinolones	HPCIA	animal_human
flomoxef	match	flomoxef	Cephalosporins (1 st and 2 nd generation) and cephamycins	HIA	animal_human
florfenicol	match	florfenicol	Amphenicols	HIA	animal_human
flucloxacillin	match	flucloxacillin	Penicillins(anti- staphylococcal)	HIA	animal_human
flumequine	match	flumequine	Penicillins(anti- staphylococcal)	HIA	animal_human
fosfomycin	match	fosfomycin	Phosphonic acid derivatives	HPCIA	animal_human
furazidine	match	furazidine	Nitrofuran derivatives	IA	animal_human
furazolidone	match	furazolidone	Nitrofuran derivatives	IA	animal_human
fusidic acid	match	fusidic acid	Fusidanes	HIA	animal_human
gamithromycin	match	gamithromycin	Macrolides(14, 15, 16-membered ring)	CIA	animal_human
gatifloxacin	match	gatifloxacin	Quinolones	HPCIA	animal_human
gemifloxacin	match	gemifloxacin	Quinolones	HPCIA	animal_human
gentamicin	match	gentamicin	Aminoglycosides	CIA	animal_human
grepafloxacin	match	grepafloxacin	Quinolones	HPCIA	animal_human
hetacillin	match	hetacillin	Penicillins(aminopenicillins)	HIA	animal_human
iclaprim	match	iclaprim	Sulfonamides, dihydrofolate reductase inhibitors and combinations	HIA	animal_human
imipenem	match	imipenem	Carbapenems with or without inhibitors	Human_only	Human_only
isepamicin	match	isepamicin	Aminoglycosides	CIA	animal_human
isoniazid	match	isoniazid	Drugs used solely to treat tuberculosis or other mycobacterial diseases	Human_only	Human_only
josamycin	match	josamycin	Macrolides(14, 15, 16-membered ring)	CIA	animal_human
kanamycin	match	kanamycin	Aminoglycosides	CIA	animal_human
kitasamycin	match	kitasamycin	Macrolides(14, 15, 16-membered ring)	CIA	animal_human
lascufloxacin	match	lascufloxacin	Quinolones	HPCIA	animal_human
levofloxacin	match	levofloxacin	Quinolones	HPCIA	animal_human
levonadifloxacin	match	levonadifloxacin	Quinolones	HPCIA	animal_human
lincomycin	match	lincomycin	Lincosamides	HIA	animal_human
linezolid	match	linezolid	Oxazolidinones	Human_only	Human_only
lomefloxacin	match	lomefloxacin	Quinolones	HPCIA	animal_human
loracarbef	match	loracarbef	Cephalosporins (1 st and 2 nd generation) and cephamycins	HIA	animal_human
marbofloxacin	match	marbofloxacin	Quinolones	HPCIA	animal_human
mecillinam	match	mecillinam	Penicillins (amidinopenicillins)	HIA	animal_human
meropenem	match	meropenem	Carbapenems with or without inhibitors	Human_only	Human_only
meropenem-vaborbactam	match	meropenem-vaborbactam	Carbapenems with or without inhibitors	Human_only	Human_only
meticillin	match	meticillin	Penicillins(anti- staphylococcal)	HIA	animal_human
metronidazole	match	metronidazole	Nitroimidazoles	HIA	animal_human
mezlocillin	match	mezlocillin	Anti-pseudomonal penicillins (carboxypenicillins and ureidopenicillins)	Human_only	Human_only
midecamycin	match	midecamycin	Macrolides(14, 15, 16-membered ring)	CIA	animal_human
minocycline	match	minocycline	Tetracyclines	HIA	animal_human
latamoxef	match	latamoxef	Cephalosporins (3 rd , 4 th generation)	HPCIA	animal_human
moxifloxacin	match	moxifloxacin	Quinolones	HPCIA	animal_human
mupirocin	match	mupirocin	Pseudomonic acids	Human_only	Human_only
nafcillin	match	nafcillin	Penicillins(anti- staphylococcal)	HIA	animal_human
nalidixic acid	match	nalidixic acid	Quinolones	HPCIA	animal_human
nemonoxacin	match	nemonoxacin	Quinolones	HPCIA	animal_human
framycetin	match	framycetin	Aminoglycosides	CIA	animal_human
netilmicin	match	netilmicin	Aminoglycosides	CIA	animal_human
nifuroxazide	match	nifuroxazide	Nitrofuran derivatives	IA	animal_human
nitrofurantoin	match	nitrofurantoin	Nitrofuran derivatives	IA	animal_human
norfloxacin	match	norfloxacin	Quinolones	HPCIA	animal_human
ofloxacin	match	ofloxacin	Quinolones	HPCIA	animal_human
oleandomycin	match	oleandomycin	Macrolides(14, 15, 16-membered ring)	CIA	animal_human
omadacycline	match	omadacycline	Aminomethylcyclines	Human_only	Human_only
oritavancin	match	oritavancin	Glycopeptides and lipoglycopeptides	Human_only	Human_only
ornidazole	match	ornidazole	Nitroimidazoles	HIA	animal_human
oxacillin	match	oxacillin	Penicillins(anti- staphylococcal)	HIA	animal_human
oxytetracycline	match	oxytetracycline	Tetracyclines	HIA	animal_human
panipenem	match	panipenem	Carbapenems with or without inhibitors	Human_only	Human_only
para-aminosalicylic acid	match	para-aminosalicylic acid	Drugs used solely to treat tuberculosis or other mycobacterial diseases	Human_only	Human_only
paromomycin	match	paromomycin	Aminoglycosides	CIA	animal_human
pefloxacin	match	pefloxacin	Quinolones	HPCIA	animal_human
penamecillin	match	penamecillin	Penicillins (narrow spectrum)	HIA	animal_human
phenoxymethylpenicillin	match	phenoxymethylpenicillin	Penicillins (narrow spectrum)	HIA	animal_human
piperacillin	match	piperacillin	Anti-pseudomonal penicillins (carboxypenicillins and ureidopenicillins)	Human_only	Human_only
piperacillin-tazobactam	match	piperacillin-tazobactam	Anti-pseudomonal penicillins with β-lactamase inhibitors	Human_only	Human_only
pirlimycin	match	pirlimycin	Lincosamides	HIA	animal_human
pivampicillin	match	pivampicillin	Penicillins (aminopenicillins)	HIA	animal_human
pivmecillinam	match	pivmecillinam	Penicillins (amidinopenicillins)	HIA	animal_human
plazomicin	match	plazomicin	Aminoglycosides:plazomicin		Human_only
polymyxin B	match	polymyxin B	Polymyxins	HPCIA	animal_human
pretomanid	match	pretomanid	Drugs used solely to treat tuberculosis or other mycobacterial diseases	Human_only	Human_only
propicillin	match	propicillin	Penicillins (narrow spectrum)	HIA	animal_human
protionamide	match	protionamide	Drugs used solely to treat tuberculosis or other mycobacterial diseases	Human_only	Human_only
prulifloxacin	match	prulifloxacin	Quinolones	HPCIA	animal_human
pyrazinamide	match	pyrazinamide	Drugs used solely to treat tuberculosis or other mycobacterial diseases	Human_only	Human_only
pyrimethamine	match	pyrimethamine	Sulfonamides, dihydrofolate reductase inhibitors and combinations	HIA	animal_human
Quinupristin-dalfopristin	match	Quinupristin-dalfopristin	Streptogramins	HIA	animal_human
ramoplanin	match	ramoplanin	Glycopeptides and lipoglycopeptides	Human_only	Human_only
ribostamycin	match	ribostamycin	Aminoglycosides	CIA	animal_human
rifabutin	match	rifabutin	Ansamycins	CIA	animal_human
rifampicin	match	rifampicin	Ansamycins	CIA	animal_human
rifapentine	match	rifapentine	Ansamycins	CIA	animal_human
rifaximin	match	rifaximin	Ansamycins	CIA	animal_human
rokitamycin	match	rokitamycin	Macrolides(14, 15, 16-membered ring)	CIA	animal_human
roxithromycin	match	roxithromycin	Macrolides(14, 15, 16-membered ring)	CIA	animal_human
sarecycline	match	sarecycline	Tetracyclines	HIA	animal_human
sisomicin	match	sisomicin	Aminoglycosides	CIA	animal_human
sitafloxacin	match	sitafloxacin	Quinolones	HPCIA	animal_human
sparfloxacin	match	sparfloxacin	Quinolones	HPCIA	animal_human
spectinomycin	match	spectinomycin	Aminocyclitols	IA	animal_human
spiramycin	match	spiramycin	Macrolides(14, 15, 16-membered ring)	CIA	animal_human
streptomycin	match	streptomycin	Aminoglycosides	CIA	animal_human
sulfadiazine	match	sulfadiazine	Sulfonamides, dihydrofolate reductase inhibitors and combinations	HIA	animal_human
sulfadimidine	match	sulfadimidine	Sulfonamides, dihydrofolate reductase inhibitors and combinations	HIA	animal_human
sulfamethazine	match	sulfamethazine	Sulfonamides, dihydrofolate reductase inhibitors and combinations	HIA	animal_human
sulfamerazine	match	sulfamerazine	Sulfonamides, dihydrofolate reductase inhibitors and combinations	HIA	animal_human
sulfamethizole	match	sulfamethizole	Sulfonamides, dihydrofolate reductase inhibitors and combinations	HIA	animal_human
sulfamethoxazole	match	sulfamethoxazole	Sulfonamides, dihydrofolate reductase inhibitors and combinations	HIA	animal_human
sulfanilamide	match	sulfanilamide	Sulfonamides, dihydrofolate reductase inhibitors and combinations	HIA	animal_human
sulfafurazole	match	sulfafurazole	Sulfonamides, dihydrofolate reductase inhibitors and combinations	HIA	animal_human
tedizolid	match	tedizolid	Oxazolidinones	Human_only	Human_only
teicoplanin	match	teicoplanin	Glycopeptides and lipoglycopeptides	Human_only	Human_only
telavancin	match	telavancin	Glycopeptides and lipoglycopeptides	Human_only	Human_only
telithromycin	match	telithromycin	Ketolides	Human_only	Human_only
temocillin	match	temocillin	Penicillins (aminopenicillins)	HIA	animal_human
tetracycline	match	tetracycline	Tetracyclines	HIA	animal_human
tetroxoprim	match	tetroxoprim	Sulfonamides, dihydrofolate reductase inhibitors and combinations	HIA	animal_human
thiamphenicol	match	thiamphenicol	Amphenicols	HIA	animal_human
tiamulin	match	tiamulin	Pleuromutilins	IA	animal_human
ticarcillin	match	ticarcillin	Anti-pseudomonal penicillins (carboxypenicillins and ureidopenicillins)	Human_only	Human_only
ticarcillin-clavulanic acid	match	ticarcillin-clavulanic acid	Anti-pseudomonal penicillins with β-lactamase inhibitors	Human_only	Human_only
tigecycline	match	tigecycline	Glycylcyclines	Human_only	Human_only
tildipirosin	match	tildipirosin	Macrolides(14, 15, 16-membered ring)	CIA	animal_human
tilmicosin	match	tilmicosin	Macrolides(14, 15, 16-membered ring)	CIA	animal_human
tinidazole	match	tinidazole	Nitroimidazoles	HIA	animal_human
tobramycin	match	tobramycin	Aminoglycosides	CIA	animal_human
trimethoprim	match	trimethoprim	Sulfonamides, dihydrofolate reductase inhibitors and combinations	HIA	animal_human
trovafloxacin	match	trovafloxacin	Quinolones	HPCIA	animal_human
tulathromycin	match	tulathromycin	Macrolides(14, 15, 16-membered ring)	CIA	animal_human
tylosin	match	tylosin	Macrolides(14, 15, 16-membered ring)	CIA	animal_human
tylvalosin	match	tylvalosin	Macrolides(14, 15, 16-membered ring)	CIA	animal_human
valnemulin	match	valnemulin	Pleuromutilins	IA	animal_human
vancomycin	match	vancomycin	Glycopeptides and lipoglycopeptides	Human_only	Human_only
carindacillin	match	carindacillin	Anti-pseudomonal penicillins (carboxypenicillins and ureidopenicillins)	Human_only	Human_only
cefteram pivoxil	match	cefteram	Cephalosporins (3 rd , 4 th generation)	HPCIA	animal_human
pheneticillin	match	Phenethicillin	Penicillins (narrow spectrum)	HIA	animal_human
neomycin	match	neomycin	Aminoglycosides	CIA	animal_human
retapamulin	match	retapamulin	Pleuromutilins	IA	animal_human
cefoperazone-sulbactam	match	sulbactam	3rd-, 4th- and 5th- generation cephalosporins with β-lactamase inhibitors	Human_only	Human_only
ceftriaxone-sulbactam	match	sulbactam	3rd-, 4th- and 5th- generation cephalosporins with β-lactamase inhibitors	Human_only	Human_only
imipenem-relebactam	match	Imipenem-cilastatin-relebactam	Carbapenems with or without inhibitors	Human_only	Human_only
lefamulin	match	lefamulin	Pleuromutilins	IA	animal_human
besifloxacin	Fuzzy	Fluoroquinolone resistance context (gyrA)	Quinolones	HPCIA	animal_human
radezolid	Fuzzy	Related to linezolid (oxazolidinone)	Oxazolidinones	Human_only	Human_only
aldesulfone sodium	No match		Sulfones	Human_only	Human_only
aminosalicylate calcium	No match		Drugs used solely to treat tuberculosis or other mycobacterial diseases	Human_only	Human_only
bacampicillin	No match		Penicillins (aminopenicillins)	HIA	animal_human
bekanamycin	No match		Aminoglycosides	CIA	animal_human
Benethamine-Benzylpenicillin	No match		Penicillins (narrow spectrum)	HIA	animal_human
Benzathine-benzylpenicillin	No match		Penicillins (narrow spectrum)	HIA	animal_human
cadazolid	No match		Oxazolidinones	Human_only	Human_only
cefalonium	No match		Cephalosporins (1 st and 2 nd generation) and cephamycins	HIA	animal_human
cefoselis	No match		Cephalosporins (3 rd , 4 th generation)	HPCIA	animal_human
clofoctol	No match		Phenol derivatives	Human_only	Human_only
clomocycline	No match		Tetracyclines	HIA	animal_human
danofloxacin	No match		Quinolones	HPCIA	animal_human
difloxacin	No match		Quinolones	HPCIA	animal_human
dihydrostreptomycin	No match		Aminoglycosides	CIA	animal_human
flurithromycin	No match		Macrolides(14, 15, 16-membered ring)	CIA	animal_human
formosulfathiazole	No match		Sulfonamides, dihydrofolate reductase inhibitors and combinations	HIA	animal_human
furaltadone	No match		Nitrofuran derivatives	IA	animal_human
garenoxacin	No match		Quinolones	HPCIA	animal_human
hydriodide	No match		Penicillins (narrow spectrum)	HIA	animal_human
ibafloxacin	No match		Quinolones	HPCIA	animal_human
Imipenem-cilastatin	No match		Carbapenems with or without inhibitors	Human_only	Human_only
lymecycline	No match		Tetracyclines	HIA	animal_human
mandelate	No match		Heterocyclic compounds	IA	animal_human
metacycline	No match		Tetracyclines	HIA	animal_human
metampicillin	No match		Penicillins (aminopenicillins)	HIA	animal_human
methenamine	No match		Heterocyclic compounds	IA	animal_human
methenamine hippurate	No match		Heterocyclic compounds	IA	animal_human
micronomicin	No match		Aminoglycosides	CIA	animal_human
miocamycin	No match		Macrolides(14, 15, 16-membered ring)	CIA	animal_human
morinamide	No match		Drugs used solely to treat tuberculosis or other mycobacterial diseases	Human_only	Human_only
nadifloxacin	No match		Quinolones	HPCIA	animal_human
nifurtoinol	No match		Nitrofuran derivatives	IA	animal_human
nitrofural	No match		Nitrofuran derivatives	IA	animal_human
nitroxoline	No match		8-Hydroxy-5- nitroquinolines	Human_only	Human_only
orbifloxacin	No match		Quinolones	HPCIA	animal_human
ormetoprim	No match		Sulfonamides, dihydrofolate reductase inhibitors and combinations	HIA	animal_human
oxolinic acid	No match		Quinolones	HPCIA	animal_human
ozenoxacin	No match		Quinolones	HPCIA	animal_human
pazufloxacin	No match		Quinolones	HPCIA	animal_human
penethamate hydriodide	No match		Penicillins (narrow spectrum)	HIA	animal_human
penimepicycline	No match		Tetracyclines	HIA	animal_human
phthalylsulfathiazole	No match		Sulfonamides, dihydrofolate reductase inhibitors and combinations	HIA	animal_human
pipemidic acid	No match		Quinolones	HPCIA	animal_human
piromidic acid	No match		Quinolones	HPCIA	animal_human
pradofloxacin	No match		Quinolones	HPCIA	animal_human
pristinamycin	No match		Streptogramins	HIA	animal_human
procaine benzylpenicillin	No match		Penicillins (narrow spectrum)	HIA	animal_human
rifamycin	No match		Ansamycins	CIA	animal_human
rolitetracycline	No match		Tetracyclines	HIA	animal_human
ronidazole	No match		Nitroimidazoles	HIA	animal_human
rosoxacin	No match		Quinolones	HPCIA	animal_human
rufloxacin	No match		Quinolones	HPCIA	animal_human
secnidazole	No match		Nitroimidazoles	HIA	animal_human
sodium aminosalicylate	No match		Drugs used solely to treat tuberculosis or other mycobacterial diseases	Human_only	Human_only
streptoduocin	No match		Aminoglycosides	CIA	animal_human
sulbenicillin	No match		Anti-pseudomonal penicillins (carboxypenicillins and ureidopenicillins)	Human_only	Human_only
sulfachlorpyridazine	No match		Sulfonamides, dihydrofolate reductase inhibitors and combinations	HIA	animal_human
sulfadimethoxine	No match		Sulfonamides, dihydrofolate reductase inhibitors and combinations	HIA	animal_human
sulfaguanidin	No match		Sulfonamides, dihydrofolate reductase inhibitors and combinations	HIA	animal_human
sulfaisodimidine	No match		Sulfonamides, dihydrofolate reductase inhibitors and combinations	HIA	animal_human
sulfalene	No match		Sulfonamides, dihydrofolate reductase inhibitors and combinations	HIA	animal_human
sulfamazone	No match		Sulfonamides, dihydrofolate reductase inhibitors and combinations	HIA	animal_human
sulfamethoxypyridazine	No match		Sulfonamides, dihydrofolate reductase inhibitors and combinations	HIA	animal_human
sulfametomidine	No match		Sulfonamides, dihydrofolate reductase inhibitors and combinations	HIA	animal_human
sulfametoxydiazine	No match		Sulfonamides, dihydrofolate reductase inhibitors and combinations	HIA	animal_human
sulfametrole	No match		Sulfonamides, dihydrofolate reductase inhibitors and combinations	HIA	animal_human
sulfamoxole	No match		Sulfonamides, dihydrofolate reductase inhibitors and combinations	HIA	animal_human
sulfaperin	No match		Sulfonamides, dihydrofolate reductase inhibitors and combinations	HIA	animal_human
sulfaphenazole	No match		Sulfonamides, dihydrofolate reductase inhibitors and combinations	HIA	animal_human
sulfapyridine	No match		Sulfonamides, dihydrofolate reductase inhibitors and combinations	HIA	animal_human
sulfaquinoxaline	No match		Sulfonamides, dihydrofolate reductase inhibitors and combinations	HIA	animal_human
sulfathiazole	No match		Sulfonamides, dihydrofolate reductase inhibitors and combinations	HIA	animal_human
sulfathiourea	No match		Sulfonamides, dihydrofolate reductase inhibitors and combinations	HIA	animal_human
sultamicillin	No match		Penicillins (aminopenicillins)	HIA	animal_human
talampicillin	No match		Penicillins (aminopenicillins)	HIA	animal_human
temafloxacin	No match		Quinolones	HPCIA	animal_human
terizidone	No match		Drugs used solely to treat tuberculosis or other mycobacterial diseases	Human_only	Human_only
tiocarlide	No match		Drugs used solely to treat tuberculosis or other mycobacterial diseases	Human_only	Human_only
troleandomycin	No match		Macrolides(14, 15, 16-membered ring)	CIA	animal_human
virginiamycin	No match		Streptogramins	HIA	animal_human
novobiocin	match	novobiocin	Aminocoumarins	animal_only	animal_only
nitarsone	No match		Arsenicals	animal_only	animal_only
roxarsone	No match		Arsenicals	animal_only	animal_only
bicozamycin	match	bicyclomycin	Bicyclomycins	animal_only	animal_only
halquinol	No match		Halogenated 8-hydroxyquinolines	animal_only	animal_only
laidlomycin	No match		Ionophores (including polyethers)	animal_only	animal_only
lasalocid	match	Lasalocid A	Ionophores (including polyethers)	animal_only	animal_only
maduramicin	No match		Ionophores (including polyethers)	animal_only	animal_only
monensin	match	monensin	Ionophores (including polyethers)	animal_only	animal_only
narasin	match	narasin	Ionophores (including polyethers)	animal_only	animal_only
salinomycin	match	salinomycin	Ionophores (including polyethers)	animal_only	animal_only
semduramicin	No match		Ionophores (including polyethers)	animal_only	animal_only
avilamycin	No match		Orthosomycins	animal_only	animal_only
bambermycin	match	moenomycin antibiotic	Phosphoglycolipids	animal_only	animal_only
flavophospholipol	match	moenomycin antibiotic	Phosphoglycolipids	animal_only	animal_only
moenomycin	match	moenomycin antibiotic	Phosphoglycolipids	animal_only	animal_only
carbadox	No match		Quinoxalines	animal_only	animal_only
olaquindox	No match		Quinoxalines	animal_only	animal_only
