## Supplementary File S3 for "A new automated pipeline for Whole Genome Shotgun sequencing analysis and hazard characterization of microbial pesticides"

### Sheet: antibiotic_compounds_full_match
Query Name	Match Status in CARD	CARD Name / Context or alternative	Antibiotic Class	PubChem ID	Synonyms
aldesulfone sodium	No match		sulfone antibiotic analog	8954
aminosalicylate calcium	No match		salicylate derivative	54684690
bacampicillin	No match		penicillin antibiotic prodrug	441397
bekanamycin	No match		aminoglycoside antibiotic	439318
Benethamine-Benzylpenicillin	No match		penicillin antibiotic	25195396
Benzathine-benzylpenicillin	No match		penicillin antibiotic	656811
besifloxacin	Fuzzy	Fluoroquinolone resistance context (gyrA)	fluoroquinolone antibiotic	10178705
cadazolid	No match		oxazolidinone-lincosamide analog	44242317
cefalonium	No match		cephalosporin antibiotic	21743
cefoselis	No match		cephalosporin cephamycin	5748845
clofoctol	No match		chlorophenyl alcohol antibiotic	2799
clomocycline	No match		tetracycline antibiotic	54680675
danofloxacin	No match		fluoroquinolone antibiotic	71335
difloxacin	No match		fluoroquinolone antibiotic	56206
dihydrostreptomycin	No match		aminoglycoside antibiotic	439369
flurithromycin	No match		macrolide antibiotic	71260
formosulfathiazole	No match		sulfonamide antibiotic	5340
furaltadone	No match		nitrofuran antibiotic	9553856
garenoxacin	No match		fluoroquinolone antibiotic	124093
hydriodide	No match	Ephicillin hydriodide;	beta lactam	71796
ibafloxacin	No match		fluoroquinolone antibiotic	71186
Imipenem-cilastatin	No match		carbapenem + Œ≤-lactamase inhibitor	17756656
lymecycline	No match		tetracycline antibiotic	54707177
mandelate	No match		metabolite/antibiotic precursor	3839223
metacycline	No match		tetracycline antibiotic	54675785
metampicillin	No match		penicillin antibiotic prodrug	6713928	Xenleta, BC-3781
methenamine	No match		urinary antiseptic	4101
methenamine hippurate	No match		urinary antiseptic	21945
micronomicin	No match		aminoglycoside antibiotic	3037206
miocamycin	No match		macrolide antibiotic	5282188
morinamide	No match		nitrofuran derivative	70374
nadifloxacin	No match		fluoroquinolone antibiotic	4410
nifurtoinol	No match		nitrofuran antibiotic	9571062
nitrofural	No match		nitrofuran antibiotic	5447130
nitroxoline	No match		nitroquinoline antibiotic	19910
orbifloxacin	No match		fluoroquinolone antibiotic	60605
ormetoprim	No match		antimicrobial combo (sulfonamide)	23418
oxolinic acid	No match		quinolone antibiotic	4628
ozenoxacin	No match		fluoroquinolone antibiotic	9863827
pazufloxacin	No match		fluoroquinolone antibiotic	65957
penethamate hydriodide	No match		penicillin antibiotic prodrug	71797
penimepicycline	No match		tetracycline antibiotic	54686187
phthalylsulfathiazole	No match		sulfonamide antibiotic	4806
pipemidic acid	No match		quinolone antibiotic	4831
piromidic acid	No match		pyrimidine antibiotic	4855
pradofloxacin	No match		fluoroquinolone antibiotic	9802884
pristinamycin	No match		streptogramin antibiotic	11979535
procaine benzylpenicillin	No match		penicillin antibiotic	5903
radezolid	Fuzzy	Related to linezolid (oxazolidinone)	oxazolidinone antibiotic	11224409
rifamycin	No match		rifamycin antibiotic	6324616
rolitetracycline	No match		tetracycline antibiotic	54682938
ronidazole	No match		nitroimidazole antibiotic	5094
rosoxacin	No match		fluoroquinolone antibiotic	287180	Zyvox, Zyvoxam, Zyvoxid
rufloxacin	No match		fluoroquinolone antibiotic	58258
secnidazole	No match		nitroimidazole antibiotic	71815
sodium aminosalicylate	No match		salicylate derivative	16211148
streptoduocin	No match		aminoglycoside antibiotic combo	202223
sulbenicillin	No match		penicillin analog	20055036
sulfachlorpyridazine	No match		sulfonamide antibiotic	6634
sulfadimethoxine	No match		sulfonamide antibiotic	5323
sulfaguanidin	No match		sulfonamide antibiotic	5324
sulfaisodimidine	No match		sulfonamide antibiotic	5343
sulfalene	No match		sulfonamide antibiotic	9047
sulfamazone	No match		sulfonamide antibiotic	187764
sulfamethoxypyridazine	No match		sulfonamide antibiotic	5330
sulfametomidine	No match		sulfonamide antibiotic	19596
sulfametoxydiazine	No match		sulfonamide antibiotic	5326
sulfametrole	No match		sulfonamide antibiotic	64939
sulfamoxole	No match		sulfonamide antibiotic	12894
sulfaperin	No match		sulfonamide antibiotic	68933
sulfaphenazole	No match		sulfonamide antibiotic	5335
sulfapyridine	No match		sulfonamide antibiotic	5336
sulfaquinoxaline	No match		sulfonamide antibiotic	5338
sulfathiazole	No match		sulfonamide antibiotic	5340
sulfathiourea	No match		sulfonamide antibiotic	3000579
sultamicillin	No match		penicillin + Œ≤-lactamase inhibitor	444022
talampicillin	No match		penicillin antibiotic prodrug	71447
temafloxacin	No match		fluoroquinolone antibiotic	60021
terizidone	No match		oxazolidinone derivative	65720
tiocarlide	No match		pleuromutilin analog	3001386
troleandomycin	No match		macrolide antibiotic	202225
virginiamycin	No match		streptogramin antibiotic	127053480
nitarsone	No match		Arsenicals	66826
roxarsone	No match		Arsenicals	5104
halquinol	No match		Halogenated 8-hydroxyquinolines	24690
laidlomycin	No match		Ionophores (including polyethers)	71454116
maduramicin	No match		Ionophores (including polyethers)	68595
semduramicin	No match		Ionophores (including polyethers)	71327
avilamycin	No match		Orthosomycins	71674
carbadox	No match		Quinoxalines	135403805
olaquindox	No match		Quinoxalines	71905
